# Unraveling diversity by isolating peptide sequences specific to distinct taxonomic groups

**DOI:** 10.1101/2025.02.05.636664

**Authors:** Eleftherios Bochalis, Michail Patsakis, Nikol Chantzi, Ioannis Mouratidis, Dionysios Chartoumpekis, Ilias Georgakopoulos-Soares

**Affiliations:** Institute for Personalized Medicine, Department of Biochemistry and Molecular Biology, The Pennsylvania State University College of Medicine, Hershey, PA, USA; Department of Internal Medicine, Division of Endocrinology, Medical School, University of Patras, Patras, Greece; Huck Institute of the Life Sciences, Pennsylvania State University, University Park, PA, USA

## Abstract

The identification of succinct, universal fingerprints that enable the characterization of individual taxonomies can reveal insights into trait development and can have widespread applications in pathogen diagnostics, human healthcare, ecology and the characterization of biomes. Here, we investigated the existence of peptide k-mer sequences that are exclusively present in a specific taxonomy and absent in every other taxonomic level, termed taxonomic quasi-primes. By analyzing proteomes across 24,073 species, we identified quasi-prime peptides specific to superkingdoms, kingdoms, and phyla, uncovering their taxonomic distributions and functional relevance. These peptides exhibit remarkable sequence uniqueness at six- and seven-amino-acid lengths, offering insights into evolutionary divergence and lineage-specific adaptations. Moreover, we show that human quasi-prime loci are more prone to harboring pathogenic variants, underscoring their functional significance. This study introduces taxonomic quasi-primes and offers insights into their contributions to proteomic diversity, evolutionary pathways, and functional adaptations across the tree of life, while emphasizing their potential impact on human health and disease.
