## Supplementary Table 5: Complete protein domain names can be found at: domains_short_names.csv for "Unraveling diversity by isolating peptide sequences specific to distinct taxonomic groups"

Taxonomy	6mer_count	6mer_median_epsilon	7mer_count	7mer_median_epsilon
Archaea	986	0.27	1261721	0.27
Bacteria	85924	0.02	87250758	0.01
Eukaryota	880992	0.24	218912129	0.08
Viruses	1520	0.01	1270233	0.01
