## Supplemental Data 1 for "Unraveling diversity by isolating peptide sequences specific to distinct taxonomic groups"

Taxonomy	6mer_count	6mer_median_epsilon	7mer_count	7mer_median_epsilon
Viral_Incertae_sedis	208	0.05	159519	0.05
Euryarchaeota	571	0.43	796218	0.43
Nitrososphaerota	73	4.0	89233	4.0
Nanoarchaeota	1	50.0	2707	50.0
Candidatus_Undinarchaeota	4	33.33	5091	33.33
Thermoproteota	124	2.13	152028	2.13
Archaeal_Incertae_sedis	26	9.09	22212	9.09
Candidatus_Korarchaeota	5	100.0	3393	100.0
Candidatus_Altarchaeota	13	50.0	11867	50.0
Candidatus_Diapherotrites	3	100.0	2674	100.0
Candidatus_Lokiarchaeota	15	100.0	14918	100.0
Candidatus_Thermoplasmatota	86	4.17	103510	4.17
Candidatus_Bathyarchaeota	13	100.0	6788	100.0
Candidatus_Thorarchaeota	14	100.0	12219	100.0
Candidatus_Parvarchaeota	2	75.0	2957	50.0
Candidatus_Micrarchaeota	2	25.0	9317	25.0
Candidatus_Aenigmarchaeota	7	100.0	4347	100.0
Candidatus_Woesearchaeota	4	100.0	2140	100.0
Candidatus_Nanohaloarchaeota	0	0.0	1673	100.0
Bacillota	8890	0.06	12504109	0.06
Actinomycetota	7650	0.05	9090615	0.05
Spirochaetota	259	1.67	395211	1.67
Pseudomonadota	15509	0.03	19093211	0.03
Chloroflexota	636	1.61	629073	1.61
Bacteroidota	6113	0.1	8645445	0.1
Acidobacteriota	365	2.08	472715	2.08
Mycoplasmatota	172	0.73	287476	0.73
Planctomycetota	1539	0.88	1557641	0.88
Armatimonadota	112	11.11	95015	11.11
Cyanobacteriota	1575	0.44	1987657	0.44
Chlamydiota	89	5.88	100769	5.88
Thermodesulfobacteriota	919	0.7	1183858	0.7
Myxococcota	362	3.03	462144	3.03
Bdellovibrionota	131	4.76	189206	4.76
Verrucomicrobiota	605	1.45	671742	1.45
Campylobacterota	205	1.16	336300	1.16
Candidatus_Cryosericota	1	100.0	3268	100.0
Nitrospirota	116	4.55	144063	4.55
Synergistota	55	6.25	76682	6.25
Bacterial_Incertae_sedis	448	1.25	527034	1.25
Elusimicrobiota	14	20.0	14958	20.0
Candidatus_Tectomicrobia	38	50.0	40751	50.0
Aquificota	29	6.67	45915	6.67
Deinococcota	85	3.03	133814	3.03
Lentisphaerota	59	33.33	47452	33.33
Abditibacteriota	8	100.0	7156	100.0
Gemmatimonadota	44	14.29	50535	14.29
Thermotogota	27	5.88	64441	5.88
Balneolota	69	7.14	113130	7.14
Fibrobacterota	39	20.0	46747	20.0
Rhodothermota	32	14.29	40183	14.29
Candidatus_Latescibacteria	7	100.0	5743	100.0
Deferribacterota	22	14.29	38502	14.29
Ignavibacteriota	26	16.67	47053	16.67
Kiritimatiellota	87	25.0	66886	25.0
Candidatus_Saccharibacteria	25	5.56	24290	5.56
Fusobacteriota	39	4.55	77664	4.55
Candidatus_Moduliflexota	37	50.0	41728	50.0
Candidatus_Nomurabacteria	3	100.0	2545	100.0
Candidatus_Lithacetigenota	8	100.0	4541	100.0
Candidatus_Cloacimonadota	11	50.0	12187	50.0
Nitrospinota	12	25.0	17985	25.0
Candidatus_Gracilibacteria	5	33.33	5544	33.33
Calditrichota	11	100.0	11923	100.0
Candidatus_Margulisiibacteriota	12	9.09	32194	9.09
Candidate_division_Zixibacteria	10	50.0	14837	50.0
Candidatus_Hydrogenedentes	13	100.0	8923	100.0
Candidatus_Melainabacteria	13	50.0	13755	50.0
Candidatus_Bipolaricaulota	4	100.0	2178	100.0
Chlorobiota	34	8.33	56878	8.33
Candidatus_Marinimicrobia	8	25.0	11448	25.0
Thermomicrobiota	9	50.0	11846	50.0
Candidatus_Poribacteria	11	100.0	13227	100.0
Candidatus_Omnitrophota	8	50.0	10856	50.0
Candidatus_Dormibacteraeota	9	100.0	7661	100.0
Candidatus_Kapabacteria	5	100.0	4060	100.0
Candidatus_Kryptonia	2	100.0	5261	100.0
Candidatus_Absconditabacteria	5	33.33	8280	33.33
Candidatus_Parcubacteria	1	50.0	3073	50.0
Caldisericota	4	100.0	2470	100.0
Chrysiogenota	8	50.0	12750	50.0
Coprothermobacterota	4	100.0	3465	100.0
Atribacterota	4	50.0	10617	50.0
Thermodesulfobiota	2	100.0	3893	100.0
Dictyoglomota	2	100.0	3586	100.0
Candidate_division_NC10	1	100.0	5790	100.0
Candidatus_Paceibacterota	1	100.0	2631	100.0
Candidatus_Mcinerneyibacteriota	0	0.0	4305	100.0
Ciliophora	908	8.33	1450940	8.33
Arthropoda	14091	0.53	12908485	0.53
Chordata	25227	0.16	18742322	0.16
Ascomycota	26443	0.14	22009176	0.14
Basidiomycota	12172	0.42	9870724	0.42
Streptophyta	24897	0.45	18055513	0.45
Mollusca	2591	7.69	2553629	7.69
Oomycota	2133	2.94	1795119	2.94
Myzozoa	3494	9.09	2222853	9.09
Nematoda	5542	1.18	5175010	1.18
Euglenozoa	929	5.56	725160	5.56
Apicomplexa	784	2.38	1075141	2.38
Mucoromycota	2618	1.43	2950505	1.43
Annelida	672	25.0	617865	25.0
Rotifera	1422	10.0	1681449	10.0
Cryptophyta	176	100.0	136360	100.0
Orthonectida	60	100.0	60450	100.0
Parabasalia	267	50.0	328580	50.0
Chytridiomycota	662	6.25	709113	6.25
Chlorophyta	2380	3.03	1574914	3.03
Haptophyta	307	33.33	218499	33.33
Bacillariophyta	994	12.5	856966	12.5
Ochrophyta	489	12.5	397054	12.5
Cnidaria	1360	11.11	1284858	11.11
Fornicata	206	20.0	207020	20.0
Platyhelminthes	1491	3.57	1479590	3.57
Choanozoa	280	25.0	259075	25.0
Rhodophyta	289	14.29	246404	14.29
Blastocladiomycota	146	50.0	108667	50.0
Tardigrada	111	100.0	91991	100.0
Evosea	535	11.11	607559	11.11
Porifera	201	100.0	165436	100.0
Microsporidia	206	3.7	269619	3.7
Echinodermata	768	20.0	741430	20.0
Foraminifera	345	100.0	230399	100.0
Perkinsozoa	268	25.0	204869	25.0
Bigyra	194	25.0	176691	25.0
Zoopagomycota	365	7.14	407239	7.14
Brachiopoda	191	100.0	170196	100.0
Metamonada	55	100.0	66340	100.0
Heterolobosea	185	50.0	190195	50.0
Discosea	88	100.0	69953	100.0
Heliozoa	30	100.0	30341	100.0
Sulcozoa	69	100.0	47658	100.0
Bryozoa	141	100.0	107145	100.0
Cryptomycota	48	50.0	47934	50.0
Fungal_Incertae_sedis	40	100.0	30054	100.0
Placozoa	66	100.0	103034	100.0
Olpidiomycota	17	100.0	18559	100.0
Endomyxa	55	100.0	50244	100.0
Cercozoa	3	100.0	2108	100.0
Loukozoa	3	100.0	3678	100.0
Peploviricota	91	0.86	67304	0.86
Nucleocytoviricota	165	0.71	158629	0.71
Uroviricota	802	0.02	710945	0.02
Pisuviricota	34	0.28	24214	0.28
Negarnaviricota	74	0.14	44905	0.14
Cossaviricota	20	0.27	13785	0.27
Kitrinoviricota	17	0.25	18644	0.25
Lenarviricota	21	0.11	13603	0.11
Artverviricota	18	0.52	7167	0.52
Duplornaviricota	20	0.44	13846	0.44
Preplasmiviricota	12	0.99	9710	0.99
Phixviricota	6	0.22	8993	0.22
Cressdnaviricota	13	0.14	9210	0.14
Hofneiviricota	1	1.52	882	1.52
Taleaviricota	1	10.0	1919	5.0
Saleviricota	1	5.88	361	5.88
Orthornavirae_Incertae_sedis	0	0.0	367	7.14
Dividoviricota	0	0.0	397	12.5
